# The molecular basis for DNA-binding by competence T4P is distinct in Gram-positive and Gram-negative species

**DOI:** 10.1101/2025.02.17.638644

**Authors:** Nicholas D. Christman, Ankur B. Dalia

**Affiliations:** Department of Biology, Indiana University, Bloomington, IN

## Abstract

Competence type IV pili (T4P) are bacterial surface appendages that facilitate DNA uptake during horizontal gene transfer by natural transformation. These dynamic structures actively extend from the cell surface, bind to DNA in the environment, and then retract to import bound DNA into the cell. Competence T4P are found in diverse Gram-negative (diderm) and Gram-positive (monoderm) bacterial species. While the mechanism of DNA-binding by diderm competence T4P has been the recent focus of intensive study, relatively little is known about DNA-binding by monoderm competence T4P. Here, we use *Streptococcus pneumoniae* as a model system to address this question. Competence T4P likely bind to DNA via a tip-associated complex of proteins called minor pilins, and recent work highlights a high degree of structural conservation between the minor pilin tip complexes of monoderm and diderm competence T4P. In diderms, positively charged residues in one minor pilin, FimT, are critical for DNA-binding. We show that while these residues are conserved in ComGD, the FimT homolog of monoderms, they only play a minor role in DNA uptake for natural transformation. Instead, we find that two-positively charged residues in the neighboring minor pilin, ComGF (the PilW homolog of monoderms), play the dominant role in DNA uptake for natural transformation. Furthermore, we find that these residues are conserved in other monoderms, but not diderms. Together, these results suggest that the molecular basis for DNA-binding has either diverged or evolved independently in monoderm and diderm competence T4P.

**AUTHOR SUMMARY:** Diverse bacteria use extracellular structures called competence type IV pili (T4P) to take up DNA from their environment. The uptake of DNA by T4P is the first step of natural transformation, a mode of horizontal gene transfer that contributes to the spread of antibiotic resistance and virulence traits in diverse clinically relevant Gram-negative (diderm) and Gram-positive (monoderm) bacterial species. While the mechanism of DNA binding by competence T4P in diderms has been an area of recent study, relatively little is known about how monoderm competence T4P bind DNA. Here, we explore how monoderm competence T4P bind DNA using *Streptococcus pneumoniae* as a model system. Our results indicate that while monoderm T4P and diderm T4P likely have conserved structural features, the DNA-binding mechanism of each system is distinct.
