## Supplementary material for "The molecular basis for DNA-binding by competence T4P is distinct in Gram-positive and Gram-negative species": Dataset S1

### Sheet: Figure 1
Panel A										Panel C
Summary statistics													parent	ΔfimT	fimTR154Q	fimTK156Q
			parent	ΔfimT	fimTR154Q	fimTK156Q						Number of values	3	3	3	3
		Number of values	3	3	3	3
												Minimum	94.32	2.269	1.008	0.9694
		Minimum	0.0009444	3.333e-08	3.03e-08	4.348e-07						Maximum	105.7	4.448	3.525	2.607
		Maximum	0.00224	7.143e-08	5.882e-08	1.378e-06						Range	11.36	2.179	2.517	1.638
		Range	0.001296	3.81e-08	2.852e-08	9.43e-07
												Mean	100	3.275	2.12	1.879
		Mean	0.001601	5.007e-08	4.725e-08	9.375e-07						Std. deviation	5.682	1.099	1.284	0.8339
		Std. deviation	0.000648	1.946e-08	1.5e-08	4.746e-07						Std. error of mean	3.281	0.6346	0.7411	0.4814
		Std. error of mean	0.0003741	1.124e-08	8.661e-09	2.74e-07
Statistical comparisons
			Mean Diff.	95.00% CI of diff.	Below threshold?	Summary	Adjusted P Value						Mean Diff.	95.00% CI of diff.	Below threshold?	Summary	Adjusted P Value
		ΔfimT vs. fimTK156Q	-1.248	-1.761 to -0.7342	Yes	***	0.0002					Parent vs. ΔfimT	1.501	1.001 to 2.001	Yes	****	<0.0001
		ΔfimT vs. fimTR154Q	0.02068	-0.4928 to 0.5341	No	ns	0.9992					Parent vs. fimTK156Q	1.761	1.260 to 2.261	Yes	****	<0.0001
		ΔfimT vs. Parent	-4.5	-5.014 to -3.987	Yes	****	<0.0001					Parent vs. fimTR154Q	1.729	1.229 to 2.229	Yes	****	<0.0001
		fimTK156Q vs. fimTR154Q	1.268	0.7549 to 1.782	Yes	***	0.0002					ΔfimT vs. fimTK156Q	0.2599	-0.2403 to 0.7601	No	ns	0.3995
		fimTK156Q vs. Parent	-3.252	-3.766 to -2.739	Yes	****	<0.0001					ΔfimT vs. fimTR154Q	0.228	-0.2721 to 0.7282	No	ns	0.5009
		fimTR154Q vs. Parent	-4.521	-5.034 to -4.007	Yes	****	<0.0001					fimTK156Q vs. fimTR154Q	-0.03187	-0.5320 to 0.4683	No	ns	0.9967

### Sheet: Figure 2
Panel B
Summary statistics
			parent	ΔcomGA	ΔfimTSpn	fimTSpnK125Q	fimTSpnK127Q	fimTSpnK125Q, K127Q
		Number of values	3	3	3	3	3	3
		Minimum	0.06429	2.564e-06	7.692e-06	0.07857	0.03846	0.1077
		Maximum	0.1667	5e-06	3e-05	0.1556	0.05309	0.1333
		Range	0.1024	2.436e-06	2.231e-05	0.07698	0.01462	0.02564
		Mean	0.1043	3.632e-06	1.59e-05	0.128	0.04533	0.1239
		Std. deviation	0.05475	1.245e-06	1.227e-05	0.04293	0.007353	0.01412
		Std. error of mean	0.03161	7.189e-07	7.083e-06	0.02479	0.004245	0.008153
Statistical comparisons
			Mean Diff.	95.00% CI of diff.	Below threshold?	Summary	Adjusted P Value
		Parent vs. ΔcomGA	4.437	3.935 to 4.940	Yes	****	<0.0001
		Parent vs. fimTSpnK125Q, K127Q	-0.1103	-0.6127 to 0.3921	No	ns	0.973
		Parent vs. ΔfimTSpn	3.86	3.357 to 4.362	Yes	****	<0.0001
		Parent vs. fimTSpnK125Q	-0.1068	-0.6092 to 0.3956	No	ns	0.9765
		Parent vs. fimTSpnK127Q	0.3283	-0.1741 to 0.8307	No	ns	0.3068
		ΔcomGA vs. fimTSpnK125Q, K127Q	-4.548	-5.050 to -4.045	Yes	****	<0.0001
		ΔcomGA vs. ΔfimTSpn	-0.5775	-1.080 to -0.07506	Yes	*	0.0215
		ΔcomGA vs. fimTSpnK125Q	-4.544	-5.047 to -4.042	Yes	****	<0.0001
		ΔcomGA vs. fimTSpnK127Q	-4.109	-4.611 to -3.607	Yes	****	<0.0001
		fimTSpnK125Q, K127Q vs. ΔfimTSpn	3.97	3.468 to 4.473	Yes	****	<0.0001
		fimTSpnK125Q, K127Q vs. fimTSpnK125Q	0.003463	-0.4989 to 0.5059	No	ns	>0.9999
		fimTSpnK125Q, K127Q vs. fimTSpnK127Q	0.4386	-0.06380 to 0.9410	No	ns	0.1011
		ΔfimTSpn vs. fimTSpnK125Q	-3.967	-4.469 to -3.464	Yes	****	<0.0001
		ΔfimTSpn vs. fimTSpnK127Q	-3.532	-4.034 to -3.029	Yes	****	<0.0001
		fimTSpnK125Q vs. fimTSpnK127Q	0.4351	-0.06727 to 0.9375	No	ns	0.1049

### Sheet: Figure 3
Panel B																				Panel C
Summary statistics																				Summary statistics
																							Parent	ΔcomGA	ΔfimTSpn	ΔpilWSpn	pilWSpnR102Q	pilWSpnK103Q	fimTSpnK125Q, K127Q	pilWSpnR102Q, K103Q	fimTSpnK125Q, K127Q, pilWSpnR102Q, K103Q
			Parent	Δmotor	FimTSpnK125Q,K127Q	PilWSpnR102Q	FimTSpnK125Q, K127Q, PilWSpnR102Q	ΔFimTSpn	FimTSpnR116Q	ΔPilWSpn	PilWSpnR102Q, K103Q	PilWSpnK103Q	FimTSpnK105Q	PilWSpnR107Q	PilWSpnR109Q	FimTSpnK125Q, K127Q, PilWSpnK103Q	FimTSpnK125Q, K127Q, PilWSpnR102Q, K103Q					Number of values	3	3	3	3	3	3	3	3	3
		Number of values	3	3	3	3	3	3	3	3	3	3	3	3	3	3	3
																						Minimum	100	2.859	7.782	5.64	40.79	83.47	51.24	61.26	53.71
		Minimum	0.1545	3.03e-06	0.09091	0.0281	0.0024	3.226e-06	0.05652	1.364e-05	2.5e-05	0.035	0.07826	0.1059	0.07931	0.002	4e-07					Maximum	100	7.97	11.34	7.176	74.59	493.1	104.9	323.2	128.3
		Maximum	0.1714	4.545e-06	0.1471	0.05462	0.005152	2.8e-05	0.2	2.593e-05	0.0001042	0.07368	0.125	0.15	0.1941	0.011	1.5e-05					Range	0	5.111	3.557	1.536	33.8	409.6	53.67	261.9	74.59
		Range	0.01688	1.515e-06	0.05615	0.02652	0.002752	2.477e-05	0.1435	1.229e-05	7.917e-05	0.03868	0.04674	0.04412	0.1148	0.009	1.46e-05
																						Mean	100	5.278	9.01	6.281	56.62	220.9	78.47	178.1	79.57
		Mean	0.161	3.636e-06	0.1225	0.04424	0.003406	1.152e-05	0.1261	2.033e-05	6.528e-05	0.05528	0.1029	0.1334	0.155	0.006833	5.778e-06					Std. deviation	0	2.566	2.018	0.799	17	235.7	26.84	133.2	42.22
		Std. deviation	0.009091	8.017e-07	0.02874	0.01417	0.001517	1.427e-05	0.07184	6.218e-06	3.96e-05	0.01941	0.02348	0.02403	0.06559	0.004537	8.023e-06					Std. error of mean	0	1.482	1.165	0.4613	9.816	136.1	15.5	76.93	24.38
		Std. error of mean	0.005249	4.629e-07	0.01659	0.00818	0.0008761	8.24e-06	0.04148	3.59e-06	2.286e-05	0.01121	0.01356	0.01387	0.03787	0.002619	4.632e-06
Statistical comparisons																							Parent	ΔcomGA	ΔfimTSpn	ΔpilWSpn	pilWSpnR102Q	pilWSpnK103Q	fimTSpnK125Q, K127Q	pilWSpnR102Q, K103Q	fimTSpnK125Q, K127Q, pilWSpnR102Q, K103Q
			Mean Diff.	95.00% CI of diff.	Below threshold?	Summary	Adjusted P Value															One sample t test	Sample difference has zero SD
		Parent vs. Δmotor	4.652	3.723 to 5.582	Yes	****	<0.0001															t, df		t=10.21, df=2	t=19.72, df=2	t=38.60, df=2	t=3.437, df=2	t=0.7191, df=2	t=1.364, df=2	t=0.7544, df=2	t=1.112, df=2
		Parent vs. FimTSpnK125Q, K127Q	0.1269	-0.8029 to 1.057	No	ns	>0.9999															P value (two tailed)		0.0095	0.0026	0.0007	0.0752	0.5468	0.3057	0.5293	0.3819
		Parent vs. PilWSpnR102Q	0.5782	-0.3516 to 1.508	No	ns	0.6035															P value summary		**	**	***	ns	ns	ns	ns	ns
		Parent vs. FimTSpnK125Q, K127Q, PilWSpnR102Q	1.7	0.7707 to 2.630	Yes	****	<0.0001															Significant (alpha=0.05)?		Yes	Yes	Yes	No	No	No	No	No
		Parent vs. ΔFimTSpn	4.38	3.450 to 5.310	Yes	****	<0.0001
		Parent vs. FimTSpnR116Q	0.1603	-0.7695 to 1.090	No	ns	>0.9999
		Parent vs. ΔPilWSpn	3.913	2.984 to 4.843	Yes	****	<0.0001
		Parent vs. PilWSpnR102Q, K103Q	3.46	2.530 to 4.390	Yes	****	<0.0001
		Parent vs. PilWSpnK103Q	0.4837	-0.4461 to 1.413	No	ns	0.827
		Parent vs. FimTSpnK105Q	0.2018	-0.7279 to 1.132	No	ns	>0.9999
		Parent vs. PilWSpnR107Q	0.08627	-0.8435 to 1.016	No	ns	>0.9999
		Parent vs. PilWSpnR109Q	0.04983	-0.8799 to 0.9796	No	ns	>0.9999
		Parent vs. FimTSpnK125Q, K127Q, PilWSpnK103Q	1.467	0.5376 to 2.397	Yes	***	0.0002
		Parent vs. FimTSpnK125Q, K127Q, PilWSpnR102Q, K103Q	4.851	3.922 to 5.781	Yes	****	<0.0001
		Δmotor vs. FimTSpnK125Q, K127Q	-4.526	-5.455 to -3.596	Yes	****	<0.0001
		Δmotor vs. PilWSpnR102Q	-4.074	-5.004 to -3.145	Yes	****	<0.0001
		Δmotor vs. FimTSpnK125Q, K127Q, PilWSpnR102Q	-2.952	-3.882 to -2.022	Yes	****	<0.0001
		Δmotor vs. ΔFimTSpn	-0.2722	-1.202 to 0.6575	No	ns	0.9983
		Δmotor vs. FimTSpnR116Q	-4.492	-5.422 to -3.562	Yes	****	<0.0001
		Δmotor vs. ΔPilWSpn	-0.7392	-1.669 to 0.1906	No	ns	0.2391
		Δmotor vs. PilWSpnR102Q, K103Q	-1.193	-2.122 to -0.2628	Yes	**	0.0037
		Δmotor vs. PilWSpnK103Q	-4.169	-5.099 to -3.239	Yes	****	<0.0001
		Δmotor vs. FimTSpnK105Q	-4.451	-5.380 to -3.521	Yes	****	<0.0001
		Δmotor vs. PilWSpnR107Q	-4.566	-5.496 to -3.636	Yes	****	<0.0001
		Δmotor vs. PilWSpnR109Q	-4.603	-5.532 to -3.673	Yes	****	<0.0001
		Δmotor vs. FimTSpnK125Q, K127Q, PilWSpnK103Q	-3.185	-4.115 to -2.255	Yes	****	<0.0001
		Δmotor vs. FimTSpnK125Q, K127Q, PilWSpnR102Q, K103Q	0.199	-0.7308 to 1.129	No	ns	>0.9999
		FimTSpnK125Q,K127Q vs. PilWSpnR102Q	0.4513	-0.4785 to 1.381	No	ns	0.8848
		FimTSpnK125Q,K127Q vs. FimTSpnK125Q, K127Q, PilWSpnR102Q	1.574	0.6438 to 2.503	Yes	****	<0.0001
		FimTSpnK125Q, K127Q vs. ΔFimTSpn	4.253	3.324 to 5.183	Yes	****	<0.0001
		FimTSpnK125Q, K127Q vs. FimTSpnR116Q	0.03338	-0.8964 to 0.9631	No	ns	>0.9999
		FimTSpnK125Q, K127Q vs. ΔPilWSpn	3.786	2.857 to 4.716	Yes	****	<0.0001
		FimTSpnK125Q, K127Q vs. PilWSpnR102Q, K103Q	3.333	2.403 to 4.263	Yes	****	<0.0001
		FimTSpnK125Q, K127Q vs. PilWSpnK103Q	0.3568	-0.5730 to 1.287	No	ns	0.9793
		FimTSpnK125Q, K127Q vs. FimTSpnK105Q	0.07496	-0.8548 to 1.005	No	ns	>0.9999
		FimTSpnK125Q, K127Q vs. PilWSpnR107Q	-0.0406	-0.9704 to 0.8892	No	ns	>0.9999
		FimTSpnK125Q, K127Q vs. PilWSpnR109Q	-0.07705	-1.007 to 0.8527	No	ns	>0.9999
		FimTSpnK125Q, K127Q vs. FimTSpnK125Q, K127Q, PilWSpnK103Q	1.34	0.4107 to 2.270	Yes	***	0.0008
		FimTSpnK125Q, K127Q vs. FimTSpnK125Q, K127Q, PilWSpnR102Q, K103Q	4.725	3.795 to 5.654	Yes	****	<0.0001
		PilWSpnR102Q vs. FimTSpnK125Q, K127Q, PilWSpnR102Q	1.122	0.1925 to 2.052	Yes	**	0.0076
		PilWSpnR102Q vs. ΔFimTSpn	3.802	2.872 to 4.732	Yes	****	<0.0001
		PilWSpnR102Q vs. FimTSpnR116Q	-0.4179	-1.348 to 0.5118	No	ns	0.9305
		PilWSpnR102Q vs. ΔPilWSpn	3.335	2.405 to 4.265	Yes	****	<0.0001
		PilWSpnR102Q vs. PilWSpnR102Q, K103Q	2.882	1.952 to 3.812	Yes	****	<0.0001
		PilWSpnR102Q vs. PilWSpnK103Q	-0.0945	-1.024 to 0.8353	No	ns	>0.9999
		PilWSpnR102Q vs. FimTSpnK105Q	-0.3763	-1.306 to 0.5534	No	ns	0.9681
		PilWSpnR102Q vs. PilWSpnR107Q	-0.4919	-1.422 to 0.4379	No	ns	0.8103
		PilWSpnR102Q vs. PilWSpnR109Q	-0.5283	-1.458 to 0.4014	No	ns	0.7287
		PilWSpnR102Q vs. FimTSpnK125Q, K127Q, PilWSpnK103Q	0.8891	-0.04062 to 1.819	No	ns	0.072
		PilWSpnR102Q vs. FimTSpnK125Q, K127Q, PilWSpnR102Q, K103Q	4.273	3.344 to 5.203	Yes	****	<0.0001
		FimTSpnK125Q, K127Q, PilWSpnR102Q vs. ΔFimTSpn	2.68	1.750 to 3.610	Yes	****	<0.0001
		FimTSpnK125Q, K127Q, PilWSpnR102Q vs. FimTSpnR116Q	-1.54	-2.470 to -0.6104	Yes	****	<0.0001
		FimTSpnK125Q, K127Q, PilWSpnR102Q vs. ΔPilWSpn	2.213	1.283 to 3.143	Yes	****	<0.0001
		FimTSpnK125Q, K127Q, PilWSpnR102Q vs. PilWSpnR102Q, K103Q	1.76	0.8297 to 2.689	Yes	****	<0.0001
		FimTSpnK125Q, K127Q, PilWSpnR102Q vs. PilWSpnK103Q	-1.217	-2.147 to -0.2870	Yes	**	0.0029
		FimTSpnK125Q, K127Q, PilWSpnR102Q vs. FimTSpnK105Q	-1.499	-2.428 to -0.5688	Yes	***	0.0001
		FimTSpnK125Q, K127Q, PilWSpnR102Q vs. PilWSpnR107Q	-1.614	-2.544 to -0.6844	Yes	****	<0.0001
		FimTSpnK125Q, K127Q, PilWSpnR102Q vs. PilWSpnR109Q	-1.651	-2.580 to -0.7208	Yes	****	<0.0001
		FimTSpnK125Q, K127Q, PilWSpnR102Q vs. FimTSpnK125Q, K127Q, PilWSpnK103Q	-0.2331	-1.163 to 0.6966	No	ns	0.9997
		FimTSpnK125Q, K127Q, PilWSpnR102Q vs. FimTSpnK125Q, K127Q, PilWSpnR102Q, K103Q	3.151	2.221 to 4.081	Yes	****	<0.0001
		ΔFimTSpn vs. FimTSpnR116Q	-4.22	-5.150 to -3.290	Yes	****	<0.0001
		ΔFimTSpn vs. ΔPilWSpn	-0.4669	-1.397 to 0.4628	No	ns	0.8585
		ΔFimTSpn vs. PilWSpnR102Q, K103Q	-0.9203	-1.850 to 0.009465	No	ns	0.0545
		ΔFimTSpn vs. PilWSpnK103Q	-3.897	-4.826 to -2.967	Yes	****	<0.0001
		ΔFimTSpn vs. FimTSpnK105Q	-4.178	-5.108 to -3.249	Yes	****	<0.0001
		ΔFimTSpn vs. PilWSpnR107Q	-4.294	-5.224 to -3.364	Yes	****	<0.0001
		ΔFimTSpn vs. PilWSpnR109Q	-4.33	-5.260 to -3.401	Yes	****	<0.0001
		ΔFimTSpn vs. FimTSpnK125Q, K127Q, PilWSpnK103Q	-2.913	-3.843 to -1.983	Yes	****	<0.0001
		ΔFimTSpn vs. FimTSpnK125Q, K127Q, PilWSpnR102Q, K103Q	0.4712	-0.4585 to 1.401	No	ns	0.8507
		FimTSpnR116Q vs. ΔPilWSpn	3.753	2.823 to 4.683	Yes	****	<0.0001
		FimTSpnR116Q vs. PilWSpnR102Q, K103Q	3.3	2.370 to 4.229	Yes	****	<0.0001
		FimTSpnR116Q vs. PilWSpnK103Q	0.3234	-0.6063 to 1.253	No	ns	0.9912
		FimTSpnR116Q vs. FimTSpnK105Q	0.04158	-0.8882 to 0.9713	No	ns	>0.9999
		FimTSpnR116Q vs. PilWSpnR107Q	-0.07398	-1.004 to 0.8558	No	ns	>0.9999
		FimTSpnR116Q vs. PilWSpnR109Q	-0.1104	-1.040 to 0.8193	No	ns	>0.9999
		FimTSpnR116Q vs. FimTSpnK125Q, K127Q, PilWSpnK103Q	1.307	0.3773 to 2.237	Yes	**	0.0011
		FimTSpnR116Q vs. FimTSpnK125Q, K127Q, PilWSpnR102Q, K103Q	4.691	3.761 to 5.621	Yes	****	<0.0001
		ΔPilWSpn vs. PilWSpnR102Q, K103Q	-0.4534	-1.383 to 0.4764	No	ns	0.8815
		ΔPilWSpn vs. PilWSpnK103Q	-3.43	-4.359 to -2.500	Yes	****	<0.0001
		ΔPilWSpn vs. FimTSpnK105Q	-3.712	-4.641 to -2.782	Yes	****	<0.0001
		ΔPilWSpn vs. PilWSpnR107Q	-3.827	-4.757 to -2.897	Yes	****	<0.0001
		ΔPilWSpn vs. PilWSpnR109Q	-3.864	-4.793 to -2.934	Yes	****	<0.0001
		ΔPilWSpn vs. FimTSpnK125Q, K127Q, PilWSpnK103Q	-2.446	-3.376 to -1.516	Yes	****	<0.0001
		ΔPilWSpn vs. FimTSpnK125Q, K127Q, PilWSpnR102Q, K103Q	0.9382	0.008396 to 1.868	Yes	*	0.0463
		PilWSpnR102Q, K103Q vs. PilWSpnK103Q	-2.976	-3.906 to -2.047	Yes	****	<0.0001
		PilWSpnR102Q, K103Q vs. FimTSpnK105Q	-3.258	-4.188 to -2.328	Yes	****	<0.0001
		PilWSpnR102Q, K103Q vs. PilWSpnR107Q	-3.374	-4.303 to -2.444	Yes	****	<0.0001
		PilWSpnR102Q, K103Q vs. PilWSpnR109Q	-3.41	-4.340 to -2.480	Yes	****	<0.0001
		PilWSpnR102Q, K103Q vs. FimTSpnK125Q, K127Q, PilWSpnK103Q	-1.993	-2.922 to -1.063	Yes	****	<0.0001
		PilWSpnR102Q, K103Q vs. FimTSpnK125Q, K127Q, PilWSpnR102Q, K103Q	1.392	0.4618 to 2.321	Yes	***	0.0004
		PilWSpnK103Q vs. FimTSpnK105Q	-0.2818	-1.212 to 0.6479	No	ns	0.9977
		PilWSpnK103Q vs. PilWSpnR107Q	-0.3974	-1.327 to 0.5324	No	ns	0.9516
		PilWSpnK103Q vs. PilWSpnR109Q	-0.4338	-1.364 to 0.4959	No	ns	0.9105
		PilWSpnK103Q vs. FimTSpnK125Q, K127Q, PilWSpnK103Q	0.9836	0.05387 to 1.913	Yes	*	0.0302
		PilWSpnK103Q vs. FimTSpnK125Q, K127Q, PilWSpnR102Q, K103Q	4.368	3.438 to 5.298	Yes	****	<0.0001
		FimTSpnK105Q vs. PilWSpnR107Q	-0.1156	-1.045 to 0.8142	No	ns	>0.9999
		FimTSpnK105Q vs. PilWSpnR109Q	-0.152	-1.082 to 0.7778	No	ns	>0.9999
		FimTSpnK105Q vs. FimTSpnK125Q, K127Q, PilWSpnK103Q	1.265	0.3357 to 2.195	Yes	**	0.0017
		FimTSpnK105Q vs. FimTSpnK125Q, K127Q, PilWSpnR102Q, K103Q	4.65	3.720 to 5.579	Yes	****	<0.0001
		PilWSpnR107Q vs. PilWSpnR109Q	-0.03644	-0.9662 to 0.8933	No	ns	>0.9999
		PilWSpnR107Q vs. FimTSpnK125Q, K127Q, PilWSpnK103Q	1.381	0.4513 to 2.311	Yes	***	0.0005
		PilWSpnR107Q vs. FimTSpnK125Q, K127Q, PilWSpnR102Q, K103Q	4.765	3.835 to 5.695	Yes	****	<0.0001
		PilWSpnR109Q vs. FimTSpnK125Q, K127Q, PilWSpnK103Q	1.417	0.4877 to 2.347	Yes	***	0.0003
		PilWSpnR109Q vs. FimTSpnK125Q, K127Q, PilWSpnR102Q, K103Q	4.802	3.872 to 5.731	Yes	****	<0.0001
		FimTSpnK125Q, K127Q, PilWSpnK103Q vs. FimTSpnK125Q, K127Q, PilWSpnR102Q, K103Q	3.384	2.454 to 4.314	Yes	****	<0.0001

### Sheet: Figure 4
Panel A								Panel B
Summary statistics								Summary statistics
			Parent	ΔcomGA	fimTSpnK125Q, K127Q, pilWSpnR102Q, K103Q						Parent	ΔcomGA	fimTSpnK125Q, K127Q, pilWSpnR102Q, K103Q
		Number of values	3	3	3					Number of values	3	3	3
		Minimum	100	3.887	3.41					Minimum	100	0.1832	92.78
		Maximum	100	9.746	19.9					Maximum	100	6.355	153.9
		Range	0	5.859	16.49					Range	0	6.172	61.1
		Mean	100	6.086	9.602					Mean	100	2.925	124
		Std. deviation	0	3.191	8.977					Std. deviation	0	3.143	30.57
		Std. error of mean	0	1.843	5.183					Std. error of mean	0	1.815	17.65
Statistical comparisons								Statistical comparisons
			Parent	ΔcomGA	fimTSpnK125Q, K127Q, pilWSpnR102Q, K103Q						Parent	ΔcomGA	fimTSpnK125Q, K127Q, pilWSpnR102Q, K103Q
		One sample t test	Sample difference has zero SD							One sample t test	Sample difference has zero SD
		t, df		t=10.23, df=2	t=4.996, df=2					t, df		t=4.074, df=2	t=1.320, df=2
		P value (two tailed)		0.0094	0.0378					P value (two tailed)		0.0553	0.3175
		P value summary		**	*					P value summary		ns	ns
		Significant (alpha=0.05)?		Yes	Yes					Significant (alpha=0.05)?		No	No

### Sheet: Figure S7
Panel B
Summary statistics
			Parent	ΔcomGA	comGG ΔC-term	comGG K->Q C-term
		Number of values	3	3	3	3
		Minimum	0.04444	4.167e-06	0.02444	0.06154
		Maximum	0.1917	9.091e-06	0.1182	0.19
		Range	0.1472	4.924e-06	0.09374	0.1285
		Mean	0.1151	6.983e-06	0.06213	0.1095
		Std. deviation	0.07379	2.538e-06	0.0495	0.07015
		Std. error of mean	0.0426	1.465e-06	0.02858	0.0405
Statistical comparisons
			Mean Diff.	95.00% CI of diff.	Below threshold?	Summary	Adjusted P Value
		Parent vs. ΔcomGA	4.168	3.427 to 4.909	Yes	****	<0.0001
		Parent vs. comGG ΔC-term	0.2888	-0.4522 to 1.030	No	ns	0.6167
		Parent vs. comGG K->Q C-term	0.004732	-0.7363 to 0.7458	No	ns	>0.9999
		ΔcomGA vs. comGG ΔC-term	-3.879	-4.620 to -3.138	Yes	****	<0.0001
		ΔcomGA vs. comGG K->Q C-term	-4.163	-4.904 to -3.422	Yes	****	<0.0001
		comGG ΔC-term vs. comGG K->Q C-term	-0.2841	-1.025 to 0.4569	No	ns	0.6281
